# EPHA4 signaling dysregulation links abnormal locomotion and the development of idiopathic scoliosis

**DOI:** 10.1101/2024.03.04.583361

**Authors:** Lianlei Wang, Xinyu Yang, Sen Zhao, Pengfei Zheng, Wen Wen, Kexin Xu, Xi Cheng, Qing Li, Anas M. Khanshour, Yoshinao Koike, Junjun Liu, Xin Fan, Nao Otomo, Zefu Chen, Yaqi Li, Lulu Li, Haibo Xie, Panpan Zhu, Xiaoxin Li, Yuchen Niu, Shengru Wang, Sen Liu, Suomao Yuan, Chikashi Terao, Ziquan Li, Shaoke Chen, Xiuli Zhao, Pengfei Liu, Jennifer E. Posey, Zhihong Wu, Guixing Qiu, DISCO study group (Deciphering Disorders Involving Scoliosis & COmorbidities), Shiro Ikegawa, James R. Lupski, Jonathan J. Rios, Carol A. Wise, Terry Jianguo Zhang, Chengtian Zhao, Nan Wu

## Abstract

Idiopathic scoliosis (IS) is the most common form of spinal deformity with unclear pathogenesis. In this study, we firstly reanalyzed the loci associated with IS, drawing upon previous studies. Subsequently, we mapped these loci to candidate genes using either location-based or function-based strategies. To further substantiate our findings, we verified the enrichment of variants within these candidate genes across several large IS cohorts encompassing Chinese, East Asian, and European populations. Consequently, we identified variants in the *EPHA4* gene as compelling candidates for IS. To confirm their pathogenicity, we generated zebrafish mutants of *epha4a*. Remarkably, the zebrafish *epha4a* mutants exhibited pronounced scoliosis during later stages of development, effectively recapitulating the IS phenotype. We observed that the *epha4a* mutants displayed defects in left-right coordination during locomotion, which arose from disorganized neural activation in these mutants. Our subsequent experiments indicated that the disruption of the central pattern generator (CPG) network, characterized by abnormal axon guidance of spinal cord interneurons, contributed to the disorganization observed in the mutants. Moreover, when knocked down *efnb3b*, the ligand for Epha4a, we observed similar CPG defects and disrupted left-right locomotion. These findings strongly suggested that ephrin B3-Epha4 signaling is vital for the proper functioning of CPGs, and defects in this pathway could lead to scoliosis in zebrafish. Furthermore, we identified two cases of IS in *NGEF*, a downstream molecule in the EPHA4 pathway. Collectively, our data provide compelling evidence that neural patterning impairments and disruptions in CPGs may underlie the pathogenesis of IS.
