## Supplemental Table 3 for "EPHA4 signaling dysregulation links abnormal locomotion and the development of idiopathic scoliosis"

### Sheet: Sheet1
Supplementary Table 3. The significant SNPs in EPHA4 region identified from East Asian GWAS meta-analysis.
Chr_pos	Gene	Allele1	Allele2	FREQ1	Beta	SE	P value	N	eQTL	Tissue	P_eQTL	Slope_	Slope_
												eQTL	SE_eQTL
2_222287844	EPHA4	T	C	0.741949	0.081	0.0231	0.000468	161455	-	-	-	-	-
2_222285985	EPHA4	A	T	0.285194	-0.0668	0.0213	0.001684	164517	-	-	-	-	-
2_222284686	EPHA4	C	G	0.258256	-0.0665	0.0215	0.001959	164517	-	-	-	-	-
2_222282583	EPHA4	A	G	0.772389	0.0694	0.0226	0.002157	164517	-	-	-	-	-
2_222278224	EPHA4	C	G	0.771146	0.0687	0.0225	0.002255	164517	-	-	-	-	-
2_222283504	EPHA4	T	C	0.231043	-0.0681	0.0223	0.002274	164517	-	-	-	-	-
2_222282591	EPHA4	C	G	0.227536	-0.0689	0.0226	0.002302	164517	-	-	-	-	-
2_222283000	EPHA4	A	T	0.742476	0.0654	0.0215	0.002362	164517	-	-	-	-	-
2_222283514	EPHA4	T	C	0.231011	-0.0679	0.0223	0.002372	164517	-	-	-	-	-
2_222284646	EPHA4	T	C	0.259683	-0.0647	0.0213	0.002421	164517	-	-	-	-	-
2_222281275	EPHA4	T	C	0.771462	0.0683	0.0225	0.002438	164517	-	-	-	-	-
2_222280806	EPHA4	C	G	0.770714	0.068	0.0225	0.00247	164517	-	-	-	-	-
2_222281353	EPHA4	A	G	0.77149	0.0682	0.0225	0.00247	164517	-	-	-	-	-
2_222280391	EPHA4	A	G	0.770762	0.0679	0.0225	0.002517	164517	-	-	-	-	-
2_222280501	EPHA4	T	C	0.231089	-0.0674	0.0223	0.002552	164517	-	-	-	-	-
2_222282765	EPHA4	T	C	0.229462	-0.0677	0.0224	0.002552	164517	-	-	-	-	-
2_222280338	EPHA4	A	C	0.770983	0.0678	0.0225	0.002565	164517	-	-	-	-	-
2_222277265	EPHA4	A	C	0.229029	-0.0678	0.0225	0.002594	164517	-	-	-	-	-
2_222286078	EPHA4	T	G	0.256729	-0.065	0.0216	0.0026	164517	-	-	-	-	-
2_222282959	EPHA4	T	G	0.231602	-0.0671	0.0223	0.002603	164517	-	-	-	-	-
2_222279369	EPHA4	A	T	0.229408	-0.0676	0.0225	0.002619	164517	-	-	-	-	-
2_222278963	EPHA4	T	C	0.770633	0.0676	0.0225	0.002621	164517	-	-	-	-	-
2_222277888	EPHA4	T	C	0.768614	0.0671	0.0223	0.002628	164517	-	-	-	-	-
2_222279104	EPHA4	T	C	0.229362	-0.0676	0.0225	0.002629	164517	-	-	-	-	-
2_222279289	EPHA4	A	G	0.229405	-0.0675	0.0225	0.002652	164517	-	-	-	-	-
2_222282022	EPHA4	T	G	0.771103	0.0676	0.0225	0.002688	164517	-	-	-	-	-
2_222283281	EPHA4	T	C	0.767881	0.0668	0.0223	0.002689	164517	-	-	-	-	-
2_222282038	EPHA4	A	C	0.771071	0.0676	0.0225	0.00269	164517	-	-	-	-	-
2_222282387	EPHA4	T	G	0.76994	0.0672	0.0224	0.002737	164517	-	-	-	-	-
2_222285991	EPHA4	A	G	0.283685	-0.0637	0.0213	0.002754	164517	-	-	-	-	-
2_222281881	EPHA4	CCAGGTTCTGAAATTCTTTTTAAGACT	C	0.228307	-0.0674	0.0225	0.002781	164517	-	-	-	-	-
2_222280003	EPHA4	T	C	0.770599	0.0667	0.0225	0.002968	164517	-	-	-	-	-
2_222277159	EPHA4	T	C	0.229525	-0.0667	0.0225	0.003018	164517	-	-	-	-	-
2_222282068	EPHA4	A	G	0.770904	0.0667	0.0225	0.00302	164517	-	-	-	-	-
2_222280602	EPHA4	A	T	0.770859	0.0666	0.0225	0.003031	164517	-	-	-	-	-
2_222275966	EPHA4	A	T	0.769948	0.0664	0.0225	0.003126	164517	-	-	-	-	-
2_222271785	EPHA4	T	C	0.76995	0.0662	0.0225	0.003239	164517	-	-	-	-	-
2_222275512	EPHA4	T	C	0.229985	-0.0661	0.0225	0.003242	164517	-	-	-	-	-
2_222274882	EPHA4	A	G	0.230021	-0.0661	0.0225	0.003243	164517	-	-	-	-	-
2_222275335	EPHA4	A	G	0.770012	0.0661	0.0225	0.00326	164517	-	-	-	-	-
2_222274680	EPHA4	A	G	0.76997	0.0661	0.0225	0.003267	164517	-	-	-	-	-
2_222271944	EPHA4	A	C	0.229558	-0.0662	0.0225	0.003277	164517	-	-	-	-	-
2_222285832	EPHA4	A	G	0.257658	-0.0631	0.0215	0.00331	164517	-	-	-	-	-
2_222273402	EPHA4	T	G	0.230596	-0.0659	0.0225	0.003316	164517	-	-	-	-	-
2_222266082	EPHA4	A	C	0.769673	0.0656	0.0224	0.003456	164517	-	-	-	-	-
2_222285895	EPHA4	T	C	0.74245	0.0625	0.0216	0.003813	164517	-	-	-	-	-
2_222268801	EPHA4	T	C	0.0190766	0.2	0.0692	0.003862	161455	-	-	-	-	-
2_222444318	EPHA4	CTT	C	0.474599	-0.0576	0.02	0.003913	161455	-	-	-	-	-
2_222276477	EPHA4	A	G	0.768621	0.0643	0.0223	0.003934	164517	-	-	-	-	-
2_222264036	EPHA4	T	C	0.767622	0.0639	0.0223	0.004154	164517	-	-	-	-	-
2_222266229	EPHA4	C	G	0.230542	-0.0643	0.0224	0.004169	164517	-	-	-	-	-
2_222265886	EPHA4	A	G	0.769297	0.0641	0.0224	0.004238	164517	-	-	-	-	-
2_222265072	EPHA4	A	C	0.769512	0.0641	0.0224	0.004278	164517	-	-	-	-	-
2_222263267	EPHA4	A	T	0.230539	-0.0641	0.0224	0.00428	164517	-	-	-	-	-
2_222268353	EPHA4	A	G	0.769932	0.0639	0.0225	0.00443	164517	-	-	-	-	-
2_222266544	EPHA4	G	GT	0.239289	-0.0634	0.0224	0.004676	164517	-	-	-	-	-
2_222267232	EPHA4	T	C	0.770096	0.0634	0.0225	0.004771	164517	-	-	-	-	-
2_222267191	EPHA4	A	G	0.229933	-0.0633	0.0225	0.004809	164517	-	-	-	-	-
2_222286133	EPHA4	A	G	0.228291	-0.0631	0.0226	0.005213	164517	-	-	-	-	-
2_222285944	EPHA4	T	C	0.744204	0.0604	0.0217	0.005493	164517	-	-	-	-	-
2_222361419	EPHA4	A	G	0.0872098	-0.0945	0.0344	0.005959	164517	-	-	-	-	-
2_222277063	EPHA4	T	C	0.231838	-0.0609	0.0224	0.006498	164517	-	-	-	-	-
2_222354113	EPHA4	A	C	0.912686	0.0923	0.0343	0.007036	164517	-	-	-	-	-
2_222349397	EPHA4	T	C	0.0873133	-0.0923	0.0343	0.007076	164517	-	-	-	-	-
2_222277000	EPHA4	A	G	0.231879	-0.0602	0.0224	0.007111	164517	-	-	-	-	-
2_222348905	EPHA4	T	C	0.0873366	-0.0917	0.0342	0.007428	164517	-	-	-	-	-
2_222354582	EPHA4	A	G	0.0872293	-0.0911	0.0343	0.007834	164517	-	-	-	-	-
2_222314342	EPHA4	A	G	0.306209	0.0429	0.0198	0.03024	164517	1	Adipose_Subcutaneous	3.91e-06	-0.144861	0.0310382
2_222318369	EPHA4	C	G	0.190809	-0.0523	0.0252	0.03782	164517	1	Brain_Cerebellu, Whole_Blood	4.81E-05, 9.46E-08	-0.238107, -0.146122	0.0570629, 0.0270447
2_222446030	EPHA4	A	AGTGATCCGAT	0.504016	0.0496	0.0187	0.008056	164517	1	Brain_Cerebellum	4.23e-05	0.229038	0.0544702
2_222368116	EPHA4	G	GACT	0.091322	-0.0915	0.0346	0.008228	164517	-	-	-	-	-
2_222365974	EPHA4	T	C	0.91271	0.09	0.0344	0.00881	164517	-	-	-	-	-
2_222368556	EPHA4	T	C	0.912782	0.0906	0.0346	0.008846	164517	-	-	-	-	-
2_222365938	EPHA4	T	C	0.912717	0.0899	0.0344	0.008866	164517	-	-	-	-	-
2_222368562	EPHA4	CT	C	0.0915011	-0.0906	0.0347	0.008945	164517	-	-	-	-	-
2_222274767	EPHA4	A	G	0.250158	-0.0567	0.0217	0.009094	164517	-	-	-	-	-
2_222435975	EPHA4	T	TAC	0.507111	-0.0521	0.0201	0.009473	161455	-	-	-	-	-
2_222338835	EPHA4	A	G	0.100752	-0.0802	0.0321	0.01254	164517	-	-	-	-	-
2_222437987	EPHA4	C	G	0.963584	-0.1248	0.0502	0.01284	164517	-	-	-	-	-
2_222330705	EPHA4	T	TG	0.0106393	0.3427	0.1378	0.0129	161455	-	-	-	-	-
2_222331468	EPHA4	A	G	0.898515	0.0771	0.0319	0.01579	164517	-	-	-	-	-
2_222329626	EPHA4	T	C	0.101365	-0.0768	0.032	0.01627	164517	-	-	-	-	-
2_222444549	EPHA4	T	C	0.128667	-0.0705	0.0293	0.01636	164517	-	-	-	-	-
2_222335060	EPHA4	G	GGA	0.871172	0.0722	0.0302	0.01671	164517	-	-	-	-	-
2_222337349	EPHA4	T	TAAAC	0.107904	-0.0763	0.0319	0.01674	164517	-	-	-	-	-
2_222339370	EPHA4	C	G	0.101668	-0.0763	0.0319	0.01674	164517	-	-	-	-	-
2_222329606	EPHA4	T	C	0.898484	0.0762	0.0319	0.01712	164517	-	-	-	-	-
2_222336764	EPHA4	T	C	0.898178	0.0759	0.0319	0.01727	164517	-	-	-	-	-
2_222312610	EPHA4	A	G	0.0345592	-0.1352	0.0568	0.01731	164517	-	-	-	-	-
2_222330970	EPHA4	T	C	0.897495	0.075	0.0317	0.01789	164517	-	-	-	-	-
2_222335552	EPHA4	A	C	0.101632	-0.0755	0.0319	0.0179	164517	-	-	-	-	-
2_222329938	EPHA4	T	C	0.89804	0.0754	0.0318	0.01792	164517	-	-	-	-	-
2_222270434	EPHA4	T	G	0.910166	0.0972	0.0411	0.01797	161455	-	-	-	-	-
2_222341704	EPHA4	T	G	0.101652	-0.0751	0.0319	0.01852	164517	-	-	-	-	-
2_222329050	EPHA4	T	C	0.897974	0.075	0.0318	0.01853	164517	-	-	-	-	-
2_222327957	EPHA4	T	C	0.10202	-0.0749	0.0318	0.01867	164517	-	-	-	-	-
2_222328035	EPHA4	T	C	0.898017	0.0749	0.0318	0.01867	164517	-	-	-	-	-
2_222332953	EPHA4	G	GA	0.119304	-0.0731	0.0312	0.01894	164517	-	-	-	-	-
2_222317431	EPHA4	A	AT	0.195977	-0.0632	0.0271	0.01959	161455	-	-	-	-	-
2_222331223	EPHA4	T	C	0.89811	0.0743	0.0318	0.0196	164517	-	-	-	-	-
2_222332664	EPHA4	A	G	0.101714	-0.0739	0.0319	0.02039	164517	-	-	-	-	-
2_222335362	EPHA4	C	G	0.898617	0.0739	0.0319	0.02053	164517	-	-	-	-	-
2_222449898	EPHA4	CTA	C	0.122268	-0.0669	0.0292	0.0219	164517	-	-	-	-	-
2_222302477	EPHA4	CA	C	0.785365	0.062	0.0273	0.02289	161455	-	-	-	-	-
2_222325574	EPHA4	T	C	0.0999628	-0.0738	0.0325	0.02319	164517	-	-	-	-	-
2_222411238	EPHA4	T	C	0.879247	0.0662	0.0296	0.0254	164517	-	-	-	-	-
2_222456135	EPHA4	T	C	0.127293	-0.0651	0.0291	0.02557	164517	-	-	-	-	-
2_222410333	EPHA4	A	G	0.880616	0.0668	0.0299	0.02559	164517	-	-	-	-	-
2_222399990	EPHA4	C	G	0.8811	0.0661	0.0298	0.02684	164517	-	-	-	-	-
2_222447667	EPHA4	T	C	0.871142	0.0645	0.0292	0.02717	164517	-	-	-	-	-
2_222456469	EPHA4	A	T	0.12888	-0.0643	0.0292	0.02766	164517	-	-	-	-	-
2_222326226	EPHA4	A	G	0.899001	0.0708	0.0322	0.02798	164517	-	-	-	-	-
2_222450720	EPHA4	A	C	0.127403	-0.0639	0.0291	0.02824	164517	-	-	-	-	-
2_222449480	EPHA4	A	G	0.871129	0.0639	0.0292	0.02867	164517	-	-	-	-	-
2_222450800	EPHA4	A	T	0.128871	-0.0639	0.0292	0.02867	164517	-	-	-	-	-
2_222406488	EPHA4	A	T	0.11876	-0.0652	0.0299	0.0289	164517	-	-	-	-	-
2_222315177	EPHA4	C	G	0.911492	-0.0749	0.0344	0.02934	161455	-	-	-	-	-
2_222407922	EPHA4	A	C	0.88116	0.0644	0.0298	0.03106	164517	-	-	-	-	-
2_222457955	EPHA4	T	C	0.128337	-0.0623	0.0291	0.03267	164517	-	-	-	-	-
2_222392354	EPHA4	T	G	0.88161	0.0638	0.0299	0.03292	164517	-	-	-	-	-
2_222396451	EPHA4	A	G	0.11835	-0.0634	0.0299	0.03375	164517	-	-	-	-	-
2_222449124	EPHA4	A	G	0.887474	0.0657	0.0312	0.03552	164517	-	-	-	-	-
2_222409299	EPHA4	T	G	0.118706	-0.0626	0.0299	0.03611	164517	-	-	-	-	-
2_222281401	EPHA4	T	C	0.00532164	0.2914	0.1392	0.03636	161455	-	-	-	-	-
2_222436535	EPHA4	T	C	0.506214	0.039	0.0187	0.03654	164517	1	Whole_Blood	7.18E-05	0.15173	0.0379493
2_222326705	EPHA4	CTT	C	0.648255	-0.0433	0.0209	0.03803	161455	-	-	-	-	-
2_222330122	EPHA4	A	G	0.250881	0.043	0.021	0.04062	164517	1	Cells_Cultured_fibroblasts	6.92E-07	0.176966	0.0351012
2_222338590	EPHA4	A	T	0.744639	-0.0428	0.021	0.04138	164517	1	Cells_Cultured_fibroblasts	1.57E-06	-0.171704	0.0352372
2_222378994	EPHA4	A	G	0.282666	0.0406	0.02	0.04267	164517	-	-	-	-	-
2_222297392	EPHA4	T	C	0.00714791	-0.3211	0.1593	0.04388	161455	-	-	-	-	-
2_222435046	EPHA4	A	C	0.158287	0.0532	0.0268	0.04671	161455	-	-	-	-	-
Abbreviation: Chr_pos (chromosome and genome position, hg19); Allele1 (effect allele); Allele2 (non-effect allele); FREQ1 (allele frequency of Allele1); Beta (regression coefficient of Allele1 in GWAS meta-analysis); SE (standard error of beta); N (number of valid samples for each SNP); eQTL (expression quantitative trait loci); Tissue (eQTL tissue); P_eQTL (P-value of eQTL); Slope_eQTL (slope of…
